# MicroCT-Based Imaging of Microvasculature in Bone and Peri-Implant Tissues

**DOI:** 10.1101/2023.03.08.531678

**Authors:** David Haberthür, Oleksiy-Zakhar Khoma, Tim Hoessly, Eugenio Zoni, Marianna Kruithof-de Julio, Stewart D. Ryan, Myriam Grunewald, Benjamin Bellón, Rebecca Sandgren, Stephan Handschuh, Benjamin E. Pippenger, Dieter Bosshardt, Valentin Djonov, Ruslan Hlushchuk

## Abstract

Angiogenesis is essential for skeletal development, bone healing, and regeneration. Improved non-destructive, three-dimensional (3D) imaging of the vasculature within bone tissue benefits many research areas, especially implantology and tissue engineering.

X-ray microcomputed tomography (microCT) is a well-suited non-destructive 3D imaging technique for bone morphology. For microCT-based detection of vessels, it is paramount to use contrast enhancement. Limited differences in radiopacity between perfusion agents and mineralized bone make their distinct segmentation problematic and have been a major drawback of this approach. A decalcification step resolves this issue but inhibits the simultaneous assessment of bone microstructure and vascular morphology. The problem of contrasting becomes further complicated in samples with metal implants.

This study describes contrast-enhanced microCT-based visualization of vasculature within bone tissue in small and large animal models, also in the vicinity of the metal implants. We present simultaneous microvascular and bone imaging in murine tibia, a murine bone metastatic model, the pulp chamber, gingiva, and periodontal ligaments. In a large animal model (minipig), we perform visualization and segmentation of different tissue types and vessels in the hemimandible containing metal implants. We further demonstrate the potential of dual-energy imaging in distinguishing bone tissue from the applied contrast agents.

This work introduces a non-destructive approach for 3D imaging of vasculature within soft and hard tissues near metal implants in a large animal model.
