## Supplementary Table for "MicroCT-Based Imaging of Microvasculature in Bone and Peri-Implant Tissues"

Figure	Animal	Strain	Age	Sex	Number of animals [N]	Sample name	Scanner	Control software version	Voxelsize [μm]	X-ray source	Source voltage [kV]	Source current [μA]	Filter	Detector	Projection size [px]	Number of Projections	360°-scan	Rotation step [°]	Frame averaging	Exposure time [ms]	Stacked scans	Stitched positions	Scan duration [s]	NRecon version	Ring removal correction	Beam hardening correction	Defect pixel masking	Gray value mapping	Reconstruction size [px]	Region of interest	Direct link to log file
1	Mouse	BALB/cOlaHsd and C57BL/6J crossing	21 months	m	1	Mouse_Israel_C2_2.98um_LeftLeg	SkyScan 1172 (Version F)	1.5 (build 26)	2.99	Hamamatsu 100/250	49.0	200.0		Hamamatsu C9300 11Mp	(4000, 2672)	7202	True	0.05	3	985	1	False	42809.0						(None, None)	False	https://github.com/microct-ana-unibe-ch/microvasculature-manuscript/tree/main/content/data/Mouse_Israel_C2_2.98um_LeftLeg/proj/Mouse_Israel_C2_2.98um_LeftLeg.log
2	Mouse	CB17SCID	10 weeks	m	5	EDTA3_Tage_11OKT17_Al025um_3_18um	SkyScan 1172 (Version F)	1.5 (build 23)	3.19	Hamamatsu 100/250	59.0	167.0	Al0.25mm	Hamamatsu C9300 11Mp	(4000, 2672)	1991	False	0.1	2	1740	1	False	13974.0						(None, None)	False	https://github.com/microct-ana-unibe-ch/microvasculature-manuscript/tree/main/content/data/EDTA3_Tage_11OKT17_Al025um_3_18um/proj/EDTA3_Tage_11OKT17_Al025um_3_18um.log
2	Mouse	CB17SCID	10 weeks	m	5	Maus_Hinterbein1_thirdScan_EDTA3plus4Tage_11Okt2017_Al025um_3_18um	SkyScan 1172 (Version F)	1.5 (build 23)	3.19	Hamamatsu 100/250	59.0	167.0	Al0.25mm	Hamamatsu C9300 11Mp	(4000, 2672)	1991	False	0.1	2	1740	1	False	13974.0						(None, None)	False	https://github.com/microct-ana-unibe-ch/microvasculature-manuscript/tree/main/content/data/Maus_Hinterbein1_thirdScan_EDTA3plus4Tage_11Okt2017_Al025um_3_18um/proj/Maus_Hinterbein1_thirdScan_EDTA3plus4Tage_11Okt2017_Al025um_3_18um_.log
2	Mouse	CB17SCID	10 weeks	m	5	Maus_Hinterbein_11OKT17_Al025um_3_18um	SkyScan 1172 (Version F)	1.5 (build 23)	3.19	Hamamatsu 100/250	59.0	167.0	Al0.25mm	Hamamatsu C9300 11Mp	(4000, 2672)	1991	False	0.1	2	1740	4	False	13974.0	1.7.1.0	10.0	20.0		0.1	(3672, 3708)	(3816, 107, 302, 3977)	https://github.com/microct-ana-unibe-ch/microvasculature-manuscript/tree/main/content/data/Maus_Hinterbein_11OKT17_Al025um_3_18um/proj/Maus_Hinterbein_11OKT17_Al025um_3_18um_.log
3	Mouse	CB17SCID	10 weeks	m	5	c1m5_1_65um_al025	SkyScan 1272	1.1.19	1.65	Hamamatsu L11871_20	60.0	166.0	Al 0.25mm	XIMEA xiRAY16	(4904, 3280)	1878	False	0.1	3	2800	3	False	15784.0	1.7.4.2	17.0			0.113961	(4904, 4904)	False	https://github.com/microct-ana-unibe-ch/microvasculature-manuscript/tree/main/content/data/c1m5_1_65um_al025/proj/c1m5_1_65um_al025.log
3	Mouse	CB17SCID	10 weeks	m	5	c1m5_1_65um_al025	SkyScan 1272	1.1.19	1.65	Hamamatsu L11871_20	60.0	166.0	Al 0.25mm	XIMEA xiRAY16	(4904, 3280)	1878	False	0.1	3	2800	3	False	15784.0	1.7.4.2	17.0			0.113961	(4904, 4904)	False	https://github.com/microct-ana-unibe-ch/microvasculature-manuscript/tree/main/content/data/c1m5_1_65um_al025/rec/c1m5_1_65um_al025_rec.log
4	Mouse	C57BL/6	12 weeks	m	3	Mouse_kiefer_0_99um_VOI	SkyScan 1172 (Version F)	1.5 (build 23)	1.0	Hamamatsu 100/250	80.0	124.0	Al 0.5 mm	Hamamatsu C9300 11Mp	(4000, 2672)	3602	True	0.1	4	6260	1	False	28015.0	1.6.10.2	10.0	90.0		0.19	(4000, 4000)	False	https://github.com/microct-ana-unibe-ch/microvasculature-manuscript/tree/main/content/data/Mouse_kiefer_0_99um_VOI/VOI_01/mouse_kiefer_0_99_al05__rec_voi_.log
4	Mouse	C57BL/6	12 weeks	m	3	Mouse_kiefer_0_99um_VOI	SkyScan 1172 (Version F)	1.5 (build 23)	1.0	Hamamatsu 100/250	80.0	124.0	Al 0.5 mm	Hamamatsu C9300 11Mp	(4000, 2672)	3602	True	0.1	4	6260	1	False	28015.0	1.6.10.2	10.0	90.0		0.19	(4000, 4000)	False	https://github.com/microct-ana-unibe-ch/microvasculature-manuscript/tree/main/content/data/Mouse_kiefer_0_99um_VOI/VOI_02/mouse_kiefer_0_99_al05__rec_voi__voi_.log
5	Minipig	Göttingen	30 months	f	1	Vreni_Jaw_Jul19_AL1mm-Cu02mm_100kV_9um_OFFSET_	SkyScan 1273	1.1	9.0	Hamamatsu L9181-02	100.0	80.0	Al1mm+Cu0.2mm	DEXELA-2315[v1], S/N 32960	(4832, 1944)	2401	True	0.15	5	225	3	2	14868.0	1.7.4.2	10.0			0.034061	(4724, 3012)	(4152, 1138, 10, 4734)	https://github.com/microct-ana-unibe-ch/microvasculature-manuscript/tree/main/content/data/Vreni_Jaw_Jul19_AL1mm-Cu02mm_100kV_9um_OFFSET_/proj/Vreni_Jaw_Jul19_AL1mm-Cu02mm_100kV_9um_OFFSET_.log
5	Minipig	Göttingen	30 months	f	1	Vreni_Jaw_Jul19_AL1mm-Cu02mm_100kV_9um_OFFSET_	SkyScan 1273	1.1	9.0	Hamamatsu L9181-02	100.0	80.0	Al1mm+Cu0.2mm	DEXELA-2315[v1], S/N 32960	(4832, 1944)	2401	True	0.15	5	225	3	2	14868.0	1.7.4.2	10.0			0.034061	(4724, 3012)	(4152, 1138, 10, 4734)	https://github.com/microct-ana-unibe-ch/microvasculature-manuscript/tree/main/content/data/Vreni_Jaw_Jul19_AL1mm-Cu02mm_100kV_9um_OFFSET_/proj/Rec 03NOV2020/Vreni_Jaw_Jul19_AL1mm-Cu02mm_100kV_9um_OFFSET__rec.log
5	Minipig	Göttingen	30 months	f	1	Vreni_Jaw_Jul20_AL1mm-Cu02mm_100kV_21um	SkyScan 1273	1.1	21.0	Hamamatsu L9181-02	100.0	80.0	Al1mm+Cu0.2mm	DEXELA-2315[v1], S/N 32960	(3072, 1944)	3601	True	0.1	5	225	5	False	10915.0	1.7.4.2	13.0			0.023801	(2956, 2424)	(3070, 645, 5, 2964)	https://github.com/microct-ana-unibe-ch/microvasculature-manuscript/tree/main/content/data/Vreni_Jaw_Jul20_AL1mm-Cu02mm_100kV_21um/proj/Vreni_Jaw_Jul20_AL1mm-Cu02mm_100kV_21um_.log
5	Minipig	Göttingen	30 months	f	1	Vreni_Jaw_Jul20_AL1mm-Cu02mm_100kV_21um	SkyScan 1273	1.1	21.0	Hamamatsu L9181-02	100.0	80.0	Al1mm+Cu0.2mm	DEXELA-2315[v1], S/N 32960	(3072, 1944)	3601	True	0.1	5	225	5	False	10915.0	1.7.4.2	13.0			0.023801	(2956, 2424)	(3070, 645, 5, 2964)	https://github.com/microct-ana-unibe-ch/microvasculature-manuscript/tree/main/content/data/Vreni_Jaw_Jul20_AL1mm-Cu02mm_100kV_21um/rec/Vreni_Jaw_Jul20_AL1mm-Cu02mm_100kV_21um__rec.log
6	Minipig	Göttingen	30 months	f	5	Ruslan_sample4_2214	SkyScan 2214	1.0.0	8.0	Hamamatsu L10711	100.0	100.0	Cu 1mm	FlatPanel: 2...50um, 6...140mm FOV	(2929, 1944)	2001	True	0.18	4	1080	3	False	16379.0	1.7.4.2	11.0	15.0		0.03	(2928, 2928)	False	https://github.com/microct-ana-unibe-ch/microvasculature-manuscript/tree/main/content/data/Ruslan_sample4_2214/proj/Ruslan_sample4_2214_.log
6	Minipig	Göttingen	30 months	f	5	Ruslan_sample4_2214	SkyScan 2214	1.0.0	8.0	Hamamatsu L10711	100.0	100.0	Cu 1mm	FlatPanel: 2...50um, 6...140mm FOV	(2929, 1944)	2001	True	0.18	4	1080	3	False	16379.0	1.7.4.2	11.0	15.0		0.03	(2928, 2928)	False	https://github.com/microct-ana-unibe-ch/microvasculature-manuscript/tree/main/content/data/Ruslan_sample4_2214/rec/Ruslan_sample4_2214__rec.log
7	Mouse	C57BL/6	73 weeks	f	1	Mouse_1EAR_05SEP2023_molars_1_4um_50kV_CCD_nof	SkyScan 2214	1.8	1.4	Hamamatsu L10711	50.0	120.0		CCD2: 0.2...6um, 22/42mm max.FOV	(4032, 2688)	3601	True	0.1	7	4550	1	False	155294.0						(None, None)	False	https://github.com/microct-ana-unibe-ch/microvasculature-manuscript/tree/main/content/data/Mouse_1EAR_05SEP2023_molars_1_4um_50kV_CCD_nof/proj/Mouse_1EAR_05SEP2023_molars_1_4um_50kV_CCD_nof.log
7	Mouse	C57BL/6	73 weeks	f	1	Mouse_1EAR_05SEP2023_molars_1_4um_90kV_CCD_Al05	SkyScan 2214	1.8	1.4	Hamamatsu L10711	90.0	100.0	Al 0.5mm	CCD2: 0.2...6um, 22/42mm max.FOV	(4032, 2688)	3601	True	0.1	7	7500	1	False	248202.0						(None, None)	False	https://github.com/microct-ana-unibe-ch/microvasculature-manuscript/tree/main/content/data/Mouse_1EAR_05SEP2023_molars_1_4um_90kV_CCD_Al05/proj/Mouse_1EAR_05SEP2023_molars_1_4um_90kV_CCD_Al05~00.log
